# Autism gene variants disrupt enteric neuron migration and cause gastrointestinal dysmotility

**DOI:** 10.1101/2024.05.28.593642

**Authors:** Kate E. McCluskey, Katherine M. Stovell, Karen Law, Elina Kostyanovskaya, James Schmidt, Cameron R. T. Exner, Jeanselle Dea, Elise Brimble, Matthew W. State, A. Jeremy Willsey, Helen Rankin Willsey

## Abstract

The comorbidity of autism spectrum disorders and severe gastrointestinal symptoms is well-established, yet the molecular underpinnings remain unknown. The identification of high-confidence large-effect autism risk genes offers the opportunity to identify convergent, underlying biology by studying these genes in the context of the gastrointestinal system. Here we show that the expression of these genes is enriched in human prenatal gut neurons as well as their migratory progenitors, suggesting that the development and/or function of these neurons may be disrupted by autism-associated pathogenic variants, leading to gastrointestinal dysfunction. Here we document the prevalence of gastrointestinal issues in patients with large-effect variants in sixteen of these genes, highlighting dysmotility, consistent with potential enteric neuron dysfunction. Using the high-throughput diploid frog *Xenopus tropicalis*, we individually target five of these genes (*SYNGAP1, CHD8, SCN2A, CHD2*, and *DYRK1A*) and observe disrupted enteric neuronal progenitor migration for each. More extensive analysis of *DYRK1A* reveals that perturbation causes gut dysmotility *in vivo*, which can be ameliorated by treatment with a selective serotonin reuptake inhibitor (escitalopram) or a serotonin receptor 6 agonist, identified by *in vivo* drug screening. This work suggests that atypical development of enteric neurons contributes to the gastrointestinal distress commonly seen in individuals with autism and that increasing serotonin signaling may be a productive therapeutic avenue.
