## Supplemental Table 1 for "Autism gene variants disrupt enteric neuron migration and cause gastrointestinal dysmotility"

### Sheet: SYNGAP1
SYNGAP1	Counts	Percentage
Number of Patients	186	100
Any GI	168	90.3226
Any Dysmotility	136	73.1183
Any Constipation	117	62.9032
Any Vomiting	41	22.043
Any Diarrhea	25	13.4409
Any Reflux	52	27.957
Constipation	83	44.6237
Vomiting	40	21.5054
Chronic constipation	34	18.2796
Diarrhea	23	12.3656
Abdominal pain	20	10.7527
Incontinence of feces	13	6.98925
Encopresis	8	4.30108
Nausea	5	2.68817
Bowel obstruction	2	1.07527
Chronic diarrhea	2	1.07527
Altered bowel function	1	0.537634
Bilious vomiting	1	0.537634
Gastrointestinal dysmotility	1	0.537634
Gastroparesis	1	0.537634
Projectile vomiting	1	0.537634
Uncontrollable vomiting	1	0.537634

### Sheet: SCN2A
SCN2A	Counts	Percentage
Number of Patients	58	100
Any GI	55	94.8276
Any Dysmotility	47	81.0345
Any Constipation	41	70.6897
Any Vomiting	24	41.3793
Any Diarrhea	16	27.5862
Any Reflux	36	62.069
Constipation	29	50
Vomiting	23	39.6552
Abdominal pain	18	31.0345
Diarrhea	15	25.8621
Chronic constipation	12	20.6897
Incontinence of feces	8	13.7931
Gastrointestinal dysmotility	7	12.069
Nausea	3	5.17241
Bowel obstruction	2	3.44828
Encopresis	2	3.44828
Bilious vomiting	1	1.72414
Chronic diarrhea	1	1.72414
Cyclical vomiting syndrome	1	1.72414
Gastroparesis	1	1.72414
Projectile vomiting	1	1.72414
Severe diarrhea	1	1.72414

### Sheet: CHD2
CHD2	Counts	Percentage
Number of Patients	41	100
Any GI	35	85.3659
Any Dysmotility	27	65.8537
Any Constipation	20	48.7805
Any Vomiting	10	24.3902
Any Diarrhea	3	7.31707
Any Reflux	13	31.7073
Constipation	11	26.8293
Chronic constipation	10	24.3902
Vomiting	10	24.3902
Abdominal pain	4	9.7561
Diarrhea	2	4.87805
Chronic diarrhea	1	2.43902
Gastroparesis	1	2.43902
Nausea	1	2.43902

### Sheet: STXBP1
STXBP1	Counts	Percentage
Number of Patients	80	100
Any GI	64	80
Any Dysmotility	48	60
Any Constipation	37	46.25
Any Vomiting	21	26.25
Any Diarrhea	11	13.75
Any Reflux	30	37.5
Constipation	32	40
Vomiting	21	26.25
Diarrhea	10	12.5
Incontinence of feces	7	8.75
Abdominal pain	6	7.5
Chronic constipation	5	6.25
Gastrointestinal dysmotility	2	2.5
Nausea	2	2.5
Chronic diarrhea	1	1.25
Cyclical vomiting syndrome	1	1.25
Encopresis	1	1.25
Gastroparesis	1	1.25
Projectile vomiting	1	1.25

### Sheet: SLC6A1
SLC6A1	Counts	Percentage
Number of Patients	49	100
Any GI	42	85.7143
Any Dysmotility	35	71.4286
Any Constipation	29	59.1837
Any Vomiting	11	22.449
Any Diarrhea	6	12.2449
Any Reflux	15	30.6122
Constipation	23	46.9388
Vomiting	10	20.4082
Chronic constipation	6	12.2449
Abdominal pain	5	10.2041
Chronic diarrhea	3	6.12245
Diarrhea	3	6.12245
Encopresis	3	6.12245
Nausea	2	4.08163
Projectile vomiting	2	4.08163
